# Living Shorelines Achieve Functional Equivalence to Natural Fringe Marshes across Multiple Ecological Metrics

**DOI:** 10.1101/2021.04.06.438648

**Authors:** Robert E. Isdell, Donna Marie Bilkovic, Amanda G. Guthrie, Molly M. Mitchell, Randolph M. Chambers, Matthias Leu, Carlton Hershner

**Affiliations:** Center for Coastal Resources Management, Virginia Institute of Marine Science, William & Mary, Gloucester Pt., VA 23062; Biology Department, William & Mary, Williamsburg, VA 23187

**Author notes:** Corresponding author: Robert E. Isdell^1^.

**Keywords:** nature-based features, nekton, sediment, plants, invertebrates, birds, terrapin

## Abstract

Nature-based features provide a welcome class of adaptations to promote ecological resilience in the face of climate change. Along coastlines, living shorelines are among the preferred adaptation strategies to both reduce erosion and provide ecological functions. As an alternative to shoreline armoring, living shorelines are viewed favorably among coastal managers, wetlands boards, and some private property owners, but they have yet to undergo a thorough examination of how their levels of ecosystem functions compare to their closest natural counterpart: fringing marshes. Here, we provide a synthesis of results from a multi-year, large-spatial-scale study in which we compared numerous ecological metrics measured in thirteen pairs of living shorelines and natural fringing marshes throughout coastal Virginia, USA. Overall, we found that living shorelines were functionally equivalent to natural marshes in nearly all measured aspects, except for a lag in sediment composition. These data support the prioritization of living shorelines as a coastal adaptation strategy.
