## Supplementary material for "Living Shorelines Achieve Functional Equivalence to Natural Fringe Marshes across Multiple Ecological Metrics": Table S1

Pair	Mussels	Oysters	Littoraria	Spartina	OrganicMatter	Carbon	Nitrogen	Phosphorus	FishBio	Crabs	Shrimp	FishAbundance	JuvFishAbund	ForageFishAbund	FishDiversity	Herons	Terrapin	Overall
1	-0.25	-0.93	1.89	-0.81	1.75	-0.36	0.35	1.27	0.53	-0.53	1.04	0.29	0.27	0.39	0.3	-0.56	0	0.27
2	-1.18	0.64	-1.01	-2.02	-2.94	-10.23	-9.09	-9.54	0.44	0.15	0.01	0.81	0.93	0.69	-0.4	1.58	-0.94	-1.89
3	-1.02	0.83	-0.74	-1.34	-2.94	-2.35	-2.2	-2.25	1.36	0.99	0.85	0.54	-0.66	-0.29	0.97	-0.21	2.35	-0.36
4	-0.23	-0.64	-0.33	-0.79	-1.51	-1.5	-1.43	-2.34	-2.34	-0.28	-2.01	-2.53	-0.5	-2.04	-1.22	1.16	0	-1.09
5	0.64	0.62	1.85	-0.45	0.1	-0.27	-0.04	4.45	1.78	2.5	3.17	2.8	1.13	1.34	1.06	4.14	0	1.46
6	-0.49	0.2	-2.15	-0.75	-1.88	-1.96	-2.1	-1.76	1.5	0.54	1.01	1.94	1.93	1.79	0.58	-0.14	0	-0.1
7	0.79	0.92	-2.91	1.91	-2.09	-1.8	-1.79	-1.76	1.23	0.57	-0.01	-1.21	0.3	-0.53	0.97	0.22	0.75	-0.26
8	-0.81	-0.01	0.26	0.77	-3.36	-2.26	-3.27	-1.95	-0.31	-0.85	-0.02	-0.28	-0.3	-0.33	0.18	-0.03	0	-0.74
9	1.05	0.91	-0.67	-0.93	-2.39	-6.52	-6.84	-2.91	1.07	-2	-0.19	1	-0.35	0.01	-2.11	0.01	0.94	-1.17
10	-1	0.87	1.57	3.29	-0.28	-1.33	-1.02	-2.39	2.17	2.1	0.35	2.02	-0.38	0.27	-0.33	0.48	0.38	0.4
11	-0.82	-0.38	1.06	-1.17	-2.94	-0.92	-1.29	0.91	0.52	-0.71	0.01	-0.06	-0.96	-0.5	-0.33	1	0	-0.39
12	0.94	-0.02	-0.01	1.13	-2.46	-1.99	-2.76	-1.91	1.83	1.61	-0.66	0.2	-0.72	-0.04	0.18	-0.94	-0.38	-0.35
13	-0.18	0.65	-0.43	-0.67	-3.31	-2.42	-2.37	-2.76	1.26	1.86	0.06	0.7	0.12	0.37	-1.4	0.48	0.38	-0.45
